# *foxe1* mutant zebrafish show indications of a hypothyroid phenotype and increased sensitivity to ethanol for craniofacial malformations

**DOI:** 10.1101/2024.01.31.578204

**Authors:** Sophie T Raterman, Frank A D T G Wagener, Jan Zethof, Vincent Cuijpers, Peter H M Klaren, Juriaan R Metz, Johannes W. Von den Hoff

## Abstract

FOXE1 mutations in humans are associated with Bamforth-Lazarus syndrome, characterized by cleft palate and hypothyroidism. Moreover, polymorphisms of FOXE1 are implicated in non-syndromic cleft palate. Much uncertainty still exists about the function of transcription factor FOXE1 in development. To address this, we have previously developed a *foxe1* mutant zebrafish demonstrating mineralization defects in larvae. In the present study, we further investigate the thyroid status and skeletal phenotype of adult *foxe1* mutants. Compared to wild type controls, mutant fish have increased expression of hypothalamic *tshβ*, and hepatic *dio1* and *dio2*. In plasma we found higher circulating Mg levels; together these findings are indicative of hypothyroidism. We further observed mineralization defects in scales, likely due to enhanced osteoclast activity as measured by increased expression levels of the markers *tracp, ctsk* and *rankl*. Gene-environment interactions in the etiology of FOXE1-related craniofacial abnormalities remain elusive, which prompts the need for models to investigate genotype-phenotype associations. We here investigated whether ethanol exposure increases the risk of developing craniofacial malformations in *foxe1* mutant larvae that we compared to wild types. We found in ethanol-exposed mutants an increased incidence of developmental malformations and marked changes in gene expression patterns of cartilage markers (*sox9a*), apoptotic markers (*casp3b*), retinoic acid metabolism (*cyp26c1*), and tissue hypoxia markers (*hifaa, hifab*). Taken together, this study shows that the *foxe1* mutant zebrafish recapitulates phenotypes associated with FOXE1 mutations in human patients and a clear *foxe1*-ethanol interaction.
