## Supplemental data 1 for "*foxe1* mutant zebrafish show indications of a hypothyroid phenotype and increased sensitivity to ethanol for craniofacial malformations"

### Sheet: Sheet1
ethmoid plate size
	ANOVA table	SS (Type III)	DF	MS	F (DFn, DFd)	P value
	Interaction	0.0005065	1	0.0005065	F (1, 106) = 0.07767	P=0.7810
genotype	Row Factor	0.03927	1	0.03927	F (1, 106) = 6.022	P=0.0158
ethanol	Column Factor	0.09312	1	0.09312	F (1, 106) = 14.28	P=0.0003
	Residual	0.6912	106	0.006521
dlx2a
	ANOVA table	SS (Type III)	DF	MS	F (DFn, DFd)	P value
	Interaction	0.1631	1	0.1631	F (1, 35) = 2.743	P=0.1066
genotype	Row Factor	0.0491	1	0.0491	F (1, 35) = 0.826	P=0.3697
ethanol	Column Factor	1.11	1	1.11	F (1, 35) = 18.67	P=0.0001
	Residual	2.081	35	0.05945
col2a1
	ANOVA table	SS (Type III)	DF	MS	F (DFn, DFd)	P value
	Interaction	0.01081	1	0.01081	F (1, 35) = 0.232	P=0.6330
genotype	Row Factor	1.128	1	1.128	F (1, 35) = 24.21	P<0.0001
ethanol	Column Factor	0.03812	1	0.03812	F (1, 35) = 0.8181	P=0.3719
	Residual	1.631	35	0.0466
cyp26c1
	ANOVA table	SS (Type III)	DF	MS	F (DFn, DFd)	P value
	Interaction	1.308	1	1.308	F (1, 35) = 36.5	P<0.0001
genotype	Row Factor	0.1321	1	0.1321	F (1, 35) = 3.687	P=0.0630
ethanol	Column Factor	0.3118	1	0.3118	F (1, 35) = 8.701	P=0.0056
	Residual	1.254	35	0.03584
sox9a
	ANOVA table	SS (Type III)	DF	MS	F (DFn, DFd)	P value
	Interaction	0.8646	1	0.8646	F (1, 35) = 11.93	P=0.0015
genotype	Row Factor	0.5932	1	0.5932	F (1, 35) = 8.187	P=0.0071
ethanol	Column Factor	1.272	1	1.272	F (1, 35) = 17.55	P=0.0002
	Residual	2.536	35	0.07245
hifab
	ANOVA table	SS (Type III)	DF	MS	F (DFn, DFd)	P value
	Interaction	0.5009	1	0.5009	F (1, 35) = 7.859	P=0.0082
genotype	Row Factor	0.08577	1	0.08577	F (1, 35) = 1.346	P=0.2539
ethanol	Column Factor	1.041	1	1.041	F (1, 35) = 16.33	P=0.0003
	Residual	2.231	35	0.06374
foxe1
	ANOVA table	SS (Type III)	DF	MS	F (DFn, DFd)	P value
	Interaction	0.166	1	0.166	F (1, 34) = 3.212	P=0.0820
genotype	Row Factor	0.003043	1	0.003043	F (1, 34) = 0.05888	P=0.8097
ethanol	Column Factor	0.307	1	0.307	F (1, 34) = 5.94	P=0.0202
	Residual	1.757	34	0.05168
casp3b
	ANOVA table	SS (Type III)	DF	MS	F (DFn, DFd)	P value
	Interaction	0.1129	1	0.1129	F (1, 35) = 4.508	P=0.0409
genotype	Row Factor	0.1911	1	0.1911	F (1, 35) = 7.627	P=0.0091
ethanol	Column Factor	2.078	1	2.078	F (1, 35) = 82.95	P<0.0001
	Residual	0.8767	35	0.02505
casp3a
	ANOVA table	SS (Type III)	DF	MS	F (DFn, DFd)	P value
	Interaction	0.1571	1	0.1571	F (1, 35) = 5.426	P=0.0257
genotype	Row Factor	0.004241	1	0.004241	F (1, 35) = 0.1465	P=0.7042
ethanol	Column Factor	0.0811	1	0.0811	F (1, 35) = 2.802	P=0.1031
	Residual	1.013	35	0.02895
shh
	ANOVA table	SS (Type III)	DF	MS	F (DFn, DFd)	P value
	Interaction	3.493e-05	1	3.493e-05	F (1, 35) = 0.003952	P=0.9502
genotype	Row Factor	0.03986	1	0.03986	F (1, 35) = 4.509	P=0.0409
ethanol	Column Factor	0.1732	1	0.1732	F (1, 35) = 19.59	P<0.0001
	Residual	0.3094	35	0.00884
hifaa
	ANOVA table	SS (Type III)	DF	MS	F (DFn, DFd)	P value
	Interaction	0.2022	1	0.2022	F (1, 34) = 5.406	P=0.0262
genotype	Row Factor	2.419	1	2.419	F (1, 34) = 64.68	P<0.0001
ethanol	Column Factor	0.04402	1	0.04402	F (1, 34) = 1.177	P=0.2856
	Residual	1.272	34	0.0374
runx2b
	ANOVA table	SS (Type III)	DF	MS	F (DFn, DFd)	P value
	Interaction	0.1553	1	0.1553	F (1, 35) = 2.979	P=0.0932
genotype	Row Factor	0.462	1	0.462	F (1, 35) = 8.858	P=0.0053
ethanol	Column Factor	1.141	1	1.141	F (1, 35) = 21.88	P<0.0001
	Residual	1.825	35	0.05215
bmp2
	ANOVA table	SS (Type III)	DF	MS	F (DFn, DFd)	P value
	Interaction	0.004837	1	0.004837	F (1, 35) = 0.0566	P=0.8133
genotype	Row Factor	0.1148	1	0.1148	F (1, 35) = 1.343	P=0.2543
ethanol	Column Factor	2.676	1	2.676	F (1, 35) = 31.32	P<0.0001
	Residual	2.991	35	0.08546
aldh1a2
	ANOVA table	SS (Type III)	DF	MS	F (DFn, DFd)	P value
	Interaction	0.09363	1	0.09363	F (1, 35) = 3.78	P=0.0599
genotype	Row Factor	0.04512	1	0.04512	F (1, 35) = 1.822	P=0.1858
ethanol	Column Factor	0.7265	1	0.7265	F (1, 35) = 29.33	P<0.0001
	Residual	0.8669	35	0.02477
aldh2.2
	ANOVA table	SS (Type III)	DF	MS	F (DFn, DFd)	P value
	Interaction	0.09939	1	0.09939	F (1, 35) = 1.771	P=0.1918
genotype	Row Factor	0.1157	1	0.1157	F (1, 35) = 2.062	P=0.1599
ethanol	Column Factor	0.4343	1	0.4343	F (1, 35) = 7.74	P=0.0086
	Residual	1.964	35	0.05611
tp53
	ANOVA table	SS (Type III)	DF	MS	F (DFn, DFd)	P value
	Interaction	0.08021	1	0.08021	F (1, 35) = 0.6665	P=0.4198
genotype	Row Factor	0.2677	1	0.2677	F (1, 35) = 2.224	P=0.1448
ethanol	Column Factor	0.02255	1	0.02255	F (1, 35) = 0.1873	P=0.6678
	Residual	4.212	35	0.1204
igf1
	ANOVA table	SS (Type III)	DF	MS	F (DFn, DFd)	P value
	Interaction	0.005822	1	0.005822	F (1, 35) = 0.09913	P=0.7547
genotype	Row Factor	0.00764	1	0.00764	F (1, 35) = 0.1301	P=0.7205
ethanol	Column Factor	0.016	1	0.016	F (1, 35) = 0.2725	P=0.6050
	Residual	2.055	35	0.05873
